# Cell type diversity in a developing octopus brain

**DOI:** 10.1101/2022.01.24.477459

**Authors:** Ruth Styfhals, Grygoriy Zolotarov, Gert Hulselmans, Katina I. Spanier, Suresh Poovathingal, Ali M. Elagoz, Astrid Deryckere, Nikolaus Rajewsky, Giovanna Ponte, Graziano Fiorito, Stein Aerts, Eve Seuntjens

## Abstract

Octopuses are mollusks that have evolved intricate neural systems comparable with vertebrates in terms of cell number, complexity and size. The cell types within the octopus brain that control their amazingly rich behavioral repertoire are still unknown. Here we profile cell diversity of the paralarval *Octopus vulgaris* brain to build a comprehensive cell type atlas that comprises mostly neural cells, as well as multiple glial subtypes, endothelial cells and fibroblasts. Moreover, we spatially map cell types within the octopus brain, including vertical and optic lobe cell types. Investigation of cell type conservation reveals a shared gene signature between glial cells of mice, fly and octopus. Genes related to learning and memory are enriched in vertical lobe cells, which show molecular similarities with Kenyon cells in *Drosophila*. Taken together, our data sheds light on cell type diversity and evolution of the complex octopus brain.

**Highlights & Key findings:**

- Characterization of different cell types present in the early paralarval brain
- Cross-species comparisons reveal a conserved glial gene expression signature
- Vertical lobe amacrine cells in octopus have molecular similarities to fly Kenyon cells
- Homeobox genes are defining transcription factors for cell type identity
- Recently expanded gene families may underlie cellular diversification
