## Supplementary material for "Cell type diversity in a developing octopus brain": Supplementary Data 2.xlsx

### Sheet: Sequencing metrics
Data S2. Sequencing metrics	Nuclei: NCBI annotation	Nuclei: 3' extended annotation	Cells: NCBI annotation	Cells: 3' extended annotation
Estimated Number of Cells	8142	8910	11343	14265
Mean Reads per Cell	24859	22716	21815	17347
Median Genes per Cell	1163	1351	1637	1506
Number of Reads	202402758	202402758	247457191	247457191
Valid Barcodes	0.955	0.955	0.961	0.961
Sequencing Saturation	0.219	0.212	0.352	0.342
Q30 Bases in Barcode	0.956	0.956	0.956	0.956
Q30 Bases in RNA Read	0.892	0.892	0.903	0.903
Q30 Bases in UMI	0.952	0.952	0.953	0.953
Reads Mapped to Genome	0.8	0.8	0.884	0.884
Reads Mapped Confidently to Genome	0.737	0.744	0.823	0.829
Reads Mapped Confidently to Intergenic Regions	0.271	0.116	0.213	0.093
Reads Mapped Confidently to Intronic Regions	0.285	0.266	0.212	0.193
Reads Mapped Confidently to Exonic Regions	0.181	0.361	0.399	0.543
Reads Mapped Confidently to Transcriptome	0.325	0.456	0.494	0.588
Reads Mapped Antisense to Gene	0.138	0.167	0.115	0.143
Fraction Reads in Cells	0.594	0.547	0.662	0.674
Total Genes Detected	21117	21073	20982	20957
Median UMI Counts per Cell	2168	2557	3541	3000
