## Supplementary material for "Cell type diversity in a developing octopus brain": Supplementary Data 4.xlsx

### Sheet: cluster annotations
Data S4. Cluster annotations
Seurat cluster number	Annotation	Marker genes	Fly mapping	Mouse mapping	% Stability	# Cells	ISH	Notes
0	not separated			Corticothalamic neurons, cortex L6 Cortex L6 (0,12)	0.62	844
1	unstable			Diencephalon inhibitory neurons Hypothalamus, Thalamus (0,16)	0.49	750
2	unstable				0.49	595
3	IGL2-GLUT/DOP	Vglut, Th, Datn Npph4	T1 neurons (0,31)	Oligodendrocytes (0,12)	0.93	588	Th, Vglut	merged with cluster 15
4	GLIA1	Ins	ensheathing glia (0,54)	Non-telencephalic astrocytes Hypothalamus, Thalamus (0,68)	0.71	537
5	OGL2-DOP	Th, Dat, Jeb			0.92	520	Jeb, Dscam
6	unstable				0.60	475
7	unstable				0.33	464
8	not separated				0.78	460
9	DOP2	Th, Dat, Npph4	Tm1/TmY8 neurons (0,21)		0.96	450
10	FBL		subperineurial glia (0,11)	Endothelial cells (0,27)	0.91	430	Tropomyosin
11	SUB	L11, Vacht			0.91	420	Shh, Flo11, Mmp2
12	not separated			Intratelencephalic excitatory neurons, cortex L23 (0,12)	0.63	393
13	unstable				0.37	350
14	unstable				0.23	331
15	IGL2-GLUT/DOP	Vglut, Th, Dat, Npph4	T1 neurons (0,31)	Oligodendrocytes (0,12)	0.88	329	Th, Vglut	merged with cluster 3
16	unstable				0.47	308
17	not separated				0.66	307
18	unstable				0.59	305
19	OGL1	Prqfva1, Npph4			0.98	297	Ppp1
20	unstable				0.53	248
21	GLUT1	Vglut, Fcap/Pedal			0.68	242
22	unstable				0.47	231
23	unstable				0.57	225
24	unstable				0.26	214
25	DOP3	Th, Dat			0.97	209
26	SERT	Sert, Tph2	Dopaminergic PAM neurons (0,71)	Dopaminergic interneurons (0,27)	0.95	204	Tph2
27	GLUT3	Vglut, Npph4, Prqfva2			0.94	203
28	DOP1	Th, Dat, Prqfva2	Tm1/TmY8 neurons (0,14)		0.91	199
29	IGL3				0.99	191	Ccap R, calbindin
30	ACH2	Vacht			0.63	189
31	unstable				0.43	188
32	PREC		Perineurial glia (0,10)	Oligodendrocytes (0,80)	0.69	185
33	PEP-Fmrfa3	Fmrfa3			0.63	183
34	unstable				0.21	183
35	PEP-Fmrfa1	Fmrfa1, Psck2			0.65	175
36	unstable				0.56	170
37	unstable				0.59	170
38	VL	Tk, Prqfva1	Gamma-Kenyon cells (0,27)		0.89	169	Arx, CamkII, Eag, Tmtc4
39	unstable				0.56	168
40	unstable				0.33	166
41	unstable				0.26	166
42	unstable				0.35	159
43	GABA	Vgat, Gad			0.95	156	Vgat, Gad1
44	unstable				0.57	155
45	unstable		Astrocytes (0,20)		0.45	145
46	IGL1-OA	Tbh, Fcap, Egfr			0.83	142	Egfr, Tbh
47	unstable				0.31	139
48	not separated				0.71	129
49	unstable				0.51	128
50	GLUT2	Vglut, Fcap/Pedal			0.89	124
51	OA	Tbh, Prqfva2			0.90	122	Tbh
52	ACH3	Vacht, Fcap			0.87	119	Vsx
53	ACH1	Vacht	C3 neurons (0,27)		0.88	117
54	EC				0.91	116	VegfR
55	unstable				0.31	111
56	IGL4-L11	L11, Fmrfa1, Pcsk2			0.94	105
57	GLIA2	Ins			0.98	104
58	not separated				0.62	103
59	GLUT4	Vglut, Npph4			0.95	100
60	TBA1	Vglut, Fcap/Pedal, Pcsk2	Alpha/beta-Kenyon cells (0,25)		0.83	98	Vsx, CamKII
61	OGL3-OA	L11, Tbh			0.98	89	Tbh, Pcdh24
62	CCAP	Tk, Ccap, Fmrfa2, Npph2, Vglut			0.96	83	Ccap, CamkII
63	unstable		Serotonergic neurons (0,15)		0.43	77
64	PEP-APWG	Apwg, Psck2			0.91	75
65	unstable				0.38	68
66	TBA2				0.97	66
67	TBA8				0.61	64
68	unstable				0.55	62
69	unstable		Plasmocytes (0,69)	Endothelial cells (0,14)	0.57	62
70	HC			Microglia (0,40)	0.94	53	Vegf
71	unstable				0.45	49
72	TBA3	Vglut, Pcsk2			0.69	49
73	unstable				0.10	48
74	TBA4	Vglut, Th			0.87	48
75	TBA5	Jeb, Fcap/Pedal			0.77	46
76	PEP-Burs	Burs			0.65	46
77	TBA6	Vglut			0.98	46
78	unstable				0.49	46
79	unstable				0.49	43
80	unstable				0.40	37
81	unstable				0.23	29
82	GLIA3	Ins		Telencephalic astrocytes Cortex, Hippocampus, Striatum, Amygdala (0,32)	0.84	25
83	unstable				0.43	24
84	unstable		Gamma-Kenyon cells (0,10)		0.27	17
85	TBA7				0.76	13
86	unstable				0.36	13

### Sheet: marker genes
LOC115219340	tbh
LOC115215891	vgat
LOC115220799	gad
LOC115213095	sert
LOC115215674	tph2
LOC115230059	dat
LOC115215438	th
LOC115220451	vglut
LOC115212373	vacht
LOC115229488	tk
LOC115215366	jeb
LOC115216569	fcap
LOC115217507	prqfva1
LOC115218107	ccap
LOC115224553	npph4
LOC115209816	fmrfa2
LOC115220458	prqfva2
LOC115218445	fmrfa1
LOC115229259	pcsk2
LOC115215763	burs
LOC115214332	l11
LOC115212296	fmrfa3
LOC115219332	apwg
LOC115231438	fcap/pedal
LOC115219753	rutabaga (rut/adcy1)
LOC115219746	dunce (dnc/pde4b)
LOC115229611	pka-c alpha (dc0/leo/ywhaz)
LOC115218977	pcdh24
LOC115218755	pcdh15
LOC115222693	eag
LOC115222049	arx
LOC115212290	camkii
LOC115209866	tmtc4
LOC115224224	mmp2
LOC115227546	flo11
LOC115220878	shh
LOC115226896	ccap r
LOC115213270	calbindin
LOC115218638	vegf
LOC115222946	gs2
LOC115230720	apolipophorin
LOC115211717	tropomyosin
LOC118766118	ppp1
LOC115211706	dscam
LOC115212850	vsx
LOC115215570	egfr
LOC115216690	slc6a2
LOC115219764	mnd
LOC115220766	pdk
LOC115222850	irk2
LOC115216632	eaat1
LOC115229692	tis11
LOC115219967	anpep
LOC115222834	notch
LOC115217435	orct
LOC115211946	pnt
LOC115213887	kank
LOC115218249	cora
LOC115224427	nrarp
LOC115224271	mmp14
LOC115219703	prkcd
LOC115219679	rut1
LOC115222185	faim
LOC115214976	gabra
LOC115209444	hrb27c
LOC115218111	slc6a7-like
LOC115212924	qvr
LOC115229190	ret1
LOC115214911	npra
LOC115222127	dgkd
LOC115224317	limk1
LOC115210831	calm1
LOC115218300	gabbr
LOC115227037	ret2
LOC115218627	nca
LOC118761805	lncrna1
LOC115223847	rasgrf2
LOC115219287	mblk
LOC115213094	cpne
LOC115231137	calm2
LOC115215662	elav
LOC115220621	onecut
LOC115224742	root
LOC115228146	mki67
LOC115214857	neurod
LOC115210657	ascl1
LOC115217255	insm2
LOC115222009	cg6126
LOC115231765	gat1
LOC115228392	innexin-unc9-like 1
LOC115232521	innexin-unc9-like 2
LOC115232192	mfas/tgfbi
LOC115219125	ferritin
LOC115219536	cg10126
LOC115225449	nucleolin
LOC115213834	troponin t
LOC115218235	vegfr
LOC115224617	soxe
LOC115222969	vwf
LOC115213203	eve
LOC115219512	vax2
LOC115227008	slou
LOC115210541	hth/tif1
LOC115215153	tgif2
LOC115215778	dve/satb1
LOC115231388	pb/hoxa3
LOC115223154	nkx2.5
LOC115213959	lhx9
LOC115210569	hlx
LOC115210984	meox2
LOC115219234	irx6
LOC118761784	not2
LOC115209922	gbx
LOC115227046	prrx1
LOC115218560	dbx1
LOC115226895	hmx1/3
LOC115214327	lhx9_l
LOC115227860	pou3f4
LOC115220811	zfhx4
LOC115231385	awh
LOC115225998	otp
LOC115218334	pou4f3
LOC115231183	hox1
LOC115226966	irx6_l
LOC115214412	pdx1
LOC115227071	lhx3
LOC115210669	pbx1
LOC115230509	prop1
LOC115226973	lmx1b
LOC115219954	nkx3-2
LOC118765224	prdl2
LOC115230771	barhl1
LOC115221723	bsx
LOC115231766	meis1
LOC115227132	gsc
LOC115223887	cdk1
LOC115213349	nusap1
LOC115212935	tpx2
LOC115223276	ndc80
LOC115225396	nuf2
LOC115228146	mki67
LOC115221018	ccnb2
LOC115221466	aurka/b
LOC115216795	bub1
LOC115219111	kif11
LOC115223993	gtse1
LOC115224806	ncapd2
LOC115218498	dlgap5
LOC115210279	ect2
LOC115216844	anln
LOC115221619	cenpe
LOC115230618	tyms
LOC115209366	mcm2
LOC115226207	mcm4
LOC115223095	ung
LOC115210989	mcm6
LOC115219310	cdca7
LOC115223264	prim1
LOC115214153	rad51ap1
LOC115210734	gmnn
LOC115210722	cdc45
LOC115232599	cdc6
LOC115217460	exo1
LOC115225861	blm
LOC115217680	clspn
LOC115222129	pola1
LOC115209882	stard5
LOC115211031	mef2
LOC115225304	iqseq2
LOC115212946	dsp1
