## Supplementary material for "Cell type diversity in a developing octopus brain": Supplementary Data 6.xlsx

### Sheet: Colorimetric ISH
Data S6. Probe sequences for in situ hybridization
Gene Name	Gene ID	#Replicates	Probe sequences	Probe length
gad	LOC115220799	2	GGAACCCACACAAACTACTCGGAGTACCACTGCAGTGCTCAGCCTTCTTGTTGCGAGAGAAAGGAATCATGCAGCAATCCAATGAGATGCATGCAGACTACCTGTTCCAGAAGGACAAGAATTACGAAGTGATCTACGACACGGGAGACAAGACAATCCAATGCGGCAGGCACAATGACATCTTCAAGTTCTGGCTCATGTGGAGGGCAAAGGGAGAAAAAGGATTCGAAGCCCACATCAACAGAATGTTTGAACTTGGAAATTATTTGAGAGAATTAATACGAAAGCGTGAAGGATTCAAGTTTGTATTAGAAAAGGGAGAGTGTACAAACGTCTGCTTCTGGTATGTTCCGTTGAGAATTCGAGAAATGGACGACGACGAGAGAAAGAAAAGCGAAT…	571
vgat	LOC115215891	2	CGCCTATCAGTCTCACATTCTGGATAATGATCGCAACAACTCCGCTACTGAGCTACGCTTTTTTAAAGTCCTTGCGTGGTGTCTCTTGGCTCAGTTTTTGGTGCACCATGGCTCATATGGCAATTAATGCATTTATTTTAATTTTTTGCTTTACACGGGCCACCGAATGGCAGTGGAAATCAGTCCAGATTAAAGTTGATGTTTGGACATTCCCCATTTCCATTGGTATTGTAGTTTTCAGCTATACCTCACAGATATTTCTACCAACACTAGAAGAAAACATGGAAGATCGTTCCCGGTTTCACTGCATGATGCATTGGACTCACATAGCAGCAGCATTTTTCAAAGTGTTGTTCTCGTATATCTGTTTCTTAACATGGGGAAATGGAACGCAGGAAG…	602
tbh	LOC115219340	2	CCAGCGTCGTTTCCATTTATGGTGGGACGTTGACTATAAACGAAATGTGGTAAACTTCCGCCTTTTGGCGGTCGTGACGTTAGATGAATGGTTCGGAGTTGGTTACTCAGCATATGGGAATTGTTCAAATGCCGATTTCTTCGTTCACTGGGTCGACGAAAACTACGTCCAGCACTGTAAGGATGCATGGACGGACAGTAAAGGCATACTCCACATTGATAATCAGCAAGATTACAAAATATTATCTGGTCAGTTGAACAAGCATGCATTGGTCATTGAATATCAAAGAGCTTTCGACACATGTGACAATTATGATTTTCCTTTTGACAACGGAACCCTCCACGTAGTGTTCTTCATCGGTGATAACACGTTTCATTATCCGGAAGGGGTGAATGTAAC…	538
pcdh24	LOC115218977	2	CGCCTCCTTTAGAGACAAACAAGTCAGTTATTATAGAACTAGAAGACATCAATGATATGAGACCAGAATTTTCTAAAGATGAATTTAAATTTTCCGTGCATGAAAATCAGAAGCCAAATTTCCCCATTGGACTTGTCAGTGCAAATGACTTAGATTTAGGCCCAGGAGGGCAGCTGTCTTATTTCTTGTTATCAAAGAAGGGAGAACGTCTGCCTTTTGAAATTTCTGACTTTGGTTTCATTTCAACGACAGACGCTTTAGACCGAGAAGAACAAGAAGAATATCATTTTCAAATACTTGTGAAAGATAAAGGGATTCCAGTTCTCAATAATACTGTAAATACAACCGTAACTGTCTTGGACCAAAACGACAATAGTCCTTACTTTATTTTCCCCCGTC…	909
tph2	LOC115215674	2	TGGATGCCCGTTCAATTAGCTTCGAAAGAGCAGAGGTGATGAGGAGACAACAATCAACGGATTTTGACGATCACATTGCCGTTGTACCAGAGGAAACAGAAAATGGTAGAGGTTGTTCAAGTCGTGAAAAAGTGGGTTCCATATTGTTGTCACTGAAGAATCAAGTTGGCTGTTTGTCAAGTGCTTTAAAAGTATTTCAGGACAACAAAGTCAACGTCACACACATCGAATCGCGCAGGTCGCAGATGGAAGACAGTGAATATGACATTTTCATCAACGTAGAGTCCAGCAAACTGGCCATAGAAGACCTTCTCGAAAAACTTCAACTCCAAATTCCTGACGATGTAGGAAATGTGAAAGCATTTCCCACCTGTCCTGAAGAACCAGATGATGATATAG…	886
pcdh15	LOC115218755	2	CAGATCAGCAAGTGCGAATAACACGATTTGGGGACACACCACGAAAACTGAGTGCTTTTGCGACCAAATTCCATCACATTACGATTCTCCGAGCACTAAAACCACCATTGTACCTCGGAACGACAGCTATCACTTGATGAAGTTTCGAAGGGAACCATGTTCAAGGTATCTGACAAATAGTTTTCACAGAAAAGATCTCTCAGGGTTTCCATGTCAAGCCACAACAGAGGTATGTCCCCAAACCGATCGCGGGTCCGATAAAGAAGCTGCGATATGTGCTCCGTACAGTGAGTTGTCTCTCATGTACCACACTGACGAAGAACAGGGATTTGGTACCGGAGACATTGCACATTATGAAGAGCTTCCAGGAAGTTATTCACACCAGACCTTCCAAGTCAC…	677
arx	LOC115222049	3	CGGACGACATTCACAAGTTACCAATTGGATGAATTAGAAAGAGCTTTCCAGAAAACTCATTATCCTGATGTTTTTACCAGAGAGGAGTTAGCTATGCGGATTGATTTAACGGAAGCACGAGTTCAAGTTTGGTTCCAGAATCGCAGAGCAAAATGGCGCAAGAAAGAAAAGGTCGGTCCCCAATCCCATCTTTATGGCCCCTATTCCAATAACCTGAATGTTGGACGCGTTGGAGTGTTGCCCAGCCATCAAAGTTATGCGGATCTCTTGATGAAATCCTACGAAAACCATATCCTTGGTCGATACACTCTGGCCTCGGCCCAGGGTGCGAACCCACAGTTCTCACCCCCAACAgcagctgctgcagctgctgctgccgctgctgccgccgcaGCCGGG…	735
camkii	LOC115212290	3	GGTAGAACAAGGAGAGAAAGTGATTCATCAAGGCGATGATGGGGACAACTTCTATGTGATTGACAGTGGACAGTATGATGTTTATGTCGAAGTAGATGGACGTCATAAAAAAGTTGGAGAATATGATGGACAAGGCTTTTTTGGAGAATTAGCTCTTATGTACAATGTCCCACGAGCAGCCACTGTGGTCTGCTCTGCACCAGGCTCTGTATGGGCTTTAGACAGAGTTACCTTTCGAAGAATTGTATTAAAGGATGCTTTTAATCGAAGGAAAATGTACACTGACTTGATTGAGAGTGTCCCCTTGTTCTCCTGCCTTGATAATTATGAAAAGTTAAACATTGCTGATGCTTTACATTCACAATCCTTCGAAGATGGTGAAGTGGTACTAAGACAGGG…	543
tmtc4	LOC115209866	3	GCTTGGACCATTTGGATACTATATATAATCCTAGTAACAACTCTGGCTTTTGTTGCTAATATTGTCACCATTAATGGAACTTTTATATTTGATGATCGCGAGGCCTTAGTGAAAAACGCGGATGTCAACAATCTAAGAACACCGATAACAAGTCTGTTCGTTCATGATTTTTGGGGCAAGAATATCTCTTCTCCTGAAAGTCATAAATCTTATCGACCTATTACTATTATCGCATTAAGGCTACAACATCATTTATTTGGGTCTCTAAATCCCAAAAGCTTTCATAAATTTAATATTGGACTCCACGTTCTAAACTCCTTAATGTGCCTAGGCGTAACAGCCACAATTTGGGGAAAGACGGAGAAGCATAAAGAAGGAATTTTGCTTGCTTCTTCCCTT…	575
mmp2	LOC115224224	2	ATGCGAGAAAGAAGCGATACGTTATATCTGGATCGCAATGGGAGAAGACGAATCTGACGTTCAGGTTCCTAAACTACAGTCCTGATGTGAAGTTTACCAAAATCCGGACCGTGATATATGAAGCTTTCCGCGTCTGGAGTCAGGTGACCCACCTCACTTTTACCGAGATTATGTTTGGATCAGCCAAGAAGGATGCCGACATCCGGATTATGTTTGCCCAAAAGTTCCATCATGATGGATATCCATTCGATGGACCAGGCAATATTCTGGCTCACGCATTCTTCCCGGGTGAAAACAAAGGAGGAGACGCACATTTTGATGATGACGAGAATTGGACAGTCGATTCTGATGAAGGAGTGAACCTGTTTATGGTAGCAGCTCATGAGTTTGGTCATGCTT…	725
flo11	LOC115227546	2	AGAGCGGAAGAGGAGTTTAAACAGGATTCCAAGTGTGAAATGCAAGTGAAGAATTTGGGTAAGCAGGAACCTGGTTCTGATTCTGGGCGTGACTCAGTATCTTCCTCAAGTGTCCTTGAAAACCCGACTGGTGATTCGGGGTCAGCTCATAGCGATGCGGAATCCGCGTCCCGTCCATCAACCGGGGCCTCAATTCAGGAGTCAGCAACGCTTTTAGCCGCGCCTTCTCCAACATTACCCCTCAGCAAGCGGAAACCTCCGTCACTATCGCAACTAGTCTCGATCGATAAGAAAACTTCGTCAACTTTCACCTCATCAACTTTGACATCAAGGTCAAGTCCATGTCCTTCGTCGTTCTCGTTGAATTCTCCTGCGACTCCGTCAACCACGTCGCCGCCA…	822
shh	LOC115220878	2	TGCCACAACACCTTTCTCTGAGACAGCTGCTATTTTCTTTACTCGGGAAGCAAACAATCCCGCCGTTCCGTCCGTTGTCATAACATAATCTCCAATCTGGACCTGGTCAGCATATGTAGCTTCGAACTCAGAATCATTGTCATTCAGGTCAAACCGTGTTCGATTTGTGTAAGAGGAATAAATTAAGTGCTTTCCAGTCAGTCGAATTGTATGGCCGTTCTCTGTTTCAATTCGGTGAAAGTAGCCACTAGAATCTTTATTGGTGTCCAAAAATGCTATCACTTCACTGTAAGTTAACTCGCCTTGAAGGTCGACCGATAAAACACTGTCACCAACTTTTAACTGGTCCAGGGCTATGGTGCCTTTGTTTCGAACTACGACTTTGCCTGTTTTTGGGAA…	590
jeb	LOC115215366	3	CACAACAACAGCAACCATAACAACAACCATAACAACAACCATAGCAACAACCATAGCAACAACAACAAAAACAGTAAAAAACGTAATAAAAACAAAAATAGCCACAATAGTAGACGCCCTTCTGACAGGAATTTTAGAAATCGTAAACAAACTGTAACATTGTTAAAACATAAGCGGCAACAGCGGCAACAGCACCTGCAGCAGCAACAGCAGCAGCAGCAACAGCAGCAGCCGCGGCGGCGGCAGTTGAGGCAACAGCAGCAGCAGCATCAGCAGCAAAAGCAGCAGCAACATCAAAAACAACAGCAACATTACCAAGTACTTTTCAATCAGAAACTGGCCTTGAGGGCTCCTGAAATACACTATGAGGGCACAGTGGAATTGGTGACGTCAGAAAGA…	624
ccap	LOC115218107	3	CACAAACATAAACACACACAGGAACTCAAAAATGTTCTGCAAACATTTGTCATTTGTTGCCATCACAATCTGTTTCTTGTTGGTATTGGCCAAAACAGAGAATGAAATTCAACAGAAGAACATCAAATTTGATCAACGGACGTGGAGAAATATGAGAAGCAATGGATACCTTGCATTGCCCCGTCAGGGGCGATCTGATAATCAGCCTGATTACACCTGCTGCGGTATGCCTCTTACGAAATATGTCGGTATCTGTCCCATTGGAATGGAATGTTGCCCTGGTCTGAAAAAGGTTTTACAGAAATCTGGACAAAGAACGATCTACTCTGTTTGTGTTGCAGATGCTTACTGAAATCTTCATCACACAATCTTGAAATGGAAGGAAGTTGAACGAATCAA…	502
calbindin	LOC115213270	5	CTGGTGACAAGCGTCTTAAAGACAGACGATGGTAACGAGGCTGTGTCAGAAACGGCTTTCAACGATGCTAAAGAATTATTTATGGATGCTTTTGATGTCAACTTGGATGGCAAAATTGATATTTCCGAGTTAACCGAACTACTTCCAGTGGAGGAgaattttttgcttcttttccgCAGAGATCATCCACTGGACTCCAGTGTAGAATTCATGCAAACATGGAAGGCATTTGATTGTGACCATAGCGGTTATATAGAGGCTGATGAACTGAAGAAATTTCTGCGTCACCTGCTGCAACAAGGCAACAGTGAAAACGTTGTTACCGAAGACGAACTGATCACTTACGCTGATACAATTctCAAACTCTTTGACCGAAATAACGATGGGAAACTGCAGCTT…	661
vegf	LOC115218638	3	CTGCTTCTATCGCTTACTGGAACGATCACATTGTCAAAGACGCAgGTTCCAGAAAGGGAAcgacaaaaagtaaacaaattgaCATCACTGAAAGACTTGCAGGAGTTTTTACATGTAAACGATGGCGATTTCCAATATGCCAGTAcaaatGAAATTGTCAATGCTGATTTTTGCTCACCCCGGTTGACTACAATAGAGATTCCTCAACCAACAGAATACAACAAGTATTATTGGCCAAAATGTACCCGAGTAAAAAGATGTGGAGGTTGTTCTGAACACGAGTCACTTGCCTGTGTTCCCACTGCTaaaggaaaagtttttaaaaaagtacaaGTTGTGCGGTTAAATTATGACTATTACGGAGCTCCAAGCATGACTTTGGACAGAGTAGTTGGTATC…	899
onecut	LOC115220621	3	GCTACCAACAAGGGCTAAGCTCGTACGGGTATGGCCACGGCCAGAACGGGCTCCATTCGCCCAAGCCCGAACCGAAAATGGTTTCCCCTACCAACTACGAAGCTTATCGAAGCAGCCTCGGCGCACCACCACCAAGTTCTTCGAGGCTTCCCTCACCTAGTGGCATGATGCCGACCCCGTCATCTATGAATGGTTTGCAAACTTCAGTGGCCACTTCGTCCCCTCACAGCCATCACAGCATGAGTCCCCAGCGCGAGCGACCATCTACGTCCTCTAGCTCGTCCGAATCTCAACAGTCGTCATCtaataaagaagtggaagaaaTTAACACCAAGGAGTTAGCACAAAAGATTAGTAGCGAACTGAAAAGGTACAGTATCCCACAGGCTGTGTTCGCTC…	644
gs2	LOC115222946	3	GGTCCACAGGGTCCTTATTACTGTGGTGTCGGTGCTAACAAAGTGTTCGGTCGGGACATTGTGGAAGCCCATTACAAGGCCTGTCTTTATGCTGGAATAAAGATTTGTGGTTGTAATGCTGAAGTTATGCCTGCTCAGTGGGAATTCCAAGTTGGGCCATGTGAAGGTATTGAAATGGGAGATCATTTGTGGATGGCCCGGTATATTCTTCATCGTGTTGCTGAAGATTTGGGTGTTGTCATTAGTTTTGATCCAAAACCAATGACCGGAGACTGGAATGGTGCAGGAGCACATACCAACTTCAGTACCTTAAACATGAGGAAGGACAATGGTTTGAAGTACATCGAGGCAGCTATTGAGAAGTTAGCTGAAAATCATGAAGAGCACATCAGAGCATAT…	530
apolipophorin	LOC115230720	3	TCAAGGGTCAGCGTACTTCAGGCTCTTTGGAAACGAACTCGGCTATTGGCGGATGAACGACGCTCCATCGACTTCCTGGCTCAAGGACATCAACGTCAACAAACTGATGCAGAAGTTCGTCAAAGAGAGCCAGACCTCGTTCAGTAAGAGCGCCATGCTTCTCGACATGAAGATGGTCGTGCCCACATGCGTTGGGCTCCCGTTGAACCTCAGCTTTGCGGCAACAAGTTCTGTGAAGTTGGAAGCAATGGGCAAGATCGAAATGCCTTCATTTAAGAATGTAGAAATCGTCGGAAGCCTGAGTCCAAGTGCTGCAATTGATGTCACCGGTGAAATGAGTGTAGATGCATTTGCCTCAAAGGCAGGCGTACGGATGACCACAGTGGCCCACACCAACAC…	535
tropomyosin	LOC115211717	3	GCTGAGTAGTAGCAGGTGTACTGCCAGTCGGAAGACAATTCTCTCAGTTCCATATTTCTGCAGCCAGAGAGCGGAGTGCGTTTTCTTCGTTTCTTCTCAACTCGAACCGGTTCCTTCGAGTGgaatttttaataaactttctttctTCTCCGATTGACAGTAAACTTTAGCCATGGATCGTGACACATATCTGAAAAAAGTCCAGGCCATCAGAGTGGCCAAAGAAACTGCTATGGACAAGGTGGAGGTCATTGAGGAAAAACTGAAGTCCACCGAGACCGAAAGAGGCCGCTTGGATGAGGAACTGAACTGGTTACAAAAGAAATATTCTAACATGGAGAAAGAACTGGATACTGTGAACAATGACCTGTCTAAAGCCCAGGACATGATGCACTACGC…	731
ppp1	LOC118766118	3	AGACTCACACCCTAAGAAGaccaaaaatatctcaacaaATCCAACATTTCCAGCCTCTCCATCACATGATGCACCCCCACATATAACTGTCAGTCCACCACCCCTTGCAACACCACCAGCAAAAGActcactaccatcaacatcatcatcatcattaaaagcaTCATCAACAACGGTGACTACTGAGATTTCTACTAGTGCCCGATTGGCAACATCAAGACAGTCTAGTAGTGTAGATTCATCTGCTTGTACAGAAAAATTGACAAGATCGTCGTCACAAAATGTTTCAAGTGTAAAACAATTACCTTCAGTATCAACTTCTTTGTCTGGAGCTAGTACTTCTTTTCAGACCAGGACTGGCACTGCCCCGAAACCCATAGCCAAACCTACCAGTTTGAG…	934
dscam	LOC115211706	3	CAGAGCAAGCAGATGTAGTCAGCACTTTGCATATAACAAATATCCAAGTACAAACAGGTGGAGAATACCGATGTATTGGATCAAATGTTGTAGGGAAAGTCACTCACATGGCTAGAGCTAATGTTTATGGTGTTCCATACGTTCGTGTGTTGCAAAATATCACAGCTACAGCAAACCAACCATTAATTATGAAATGTTATGTCTCCGGATATCCGATTGGGTCGATTACCTGGTTCAAAGGGAAAATAACCCAAAAAGAAGCAATGGCATGGGCCTCGCAGGCATTACCAATAGACCATCGGCAAAAGGTGGTAAACGGAACCTTAACAGTGGAAGATGTACAAAGCGCCTACGATGATGGTGACTATACCTGTACTGCGGCTAATTCAAAGGGAGAAG…	687
egfr	LOC115215570	3	TCCCGAACGATGCTTAGAATGTGCCAATTACCATATTCATAAAGCAACTCCTTGTATTGCTTCTTGTTCCAGTGTGCCATTACATTATGATGCTGGCAGTAAAATCTGCAAGAAATGTCACCCACAATGTGCCAACAATTGCACTGGACCTGGAGAACATGAATGTGACAGCTGTTTAAAAGTACAACATGGTCCTAACTGTATGAGTCATTGTCCACCAAACATGTTTCCAAACCAAAAAAAGATTTGTCAAGTGTGTCATATCAACTGTGATGATGGATGTTCTGGCTCAAGTTATGAACTAAAAATTGGTGGTTGTAATAGCTGCAAAATTGGACTCCAGCAGAGTGACGGCAGAGTTTTATGTTTTTCAAAGGAAAGTTCTGAATGTCCTGATGG…	897
stard5	LOC115209882	3	ACAAAGATGGATGGGAAGTGGCCAAAAAATTTAAAGATATTACCGTTTACTGTAAAAAGTCGCCAGAGTTTAGCGGTCACCTATATAAAGCTGAAATGACAGTGAATGCACCACCCGCAACAGTCTTTGAATACATCGATCCCTGGCCCGATTCACCGAGGCTGAAGTGGGACAACAGGATGAAAGGTATTGAAACGCTAAAAAAATTCGACAAGGATCTAAGGGTGATGAGGACATACACGAGCAGTGCCTGTATTGGACTAATCTCTCCAAGGGATTTTGTTGATGTCATCTATGCTGTCAATACTGATAAATATATAGCAACTTGTGCTGTCAGCATTGAATCAGAGCAATGTCCTCCGTTGTCTGCTTATGTAAGGGGCTGGAATCATCCTTGTG…	555

### Sheet: HCRv3
Data S5. Probe sequences for in situ hybridizations
Gene Name	Gene ID	# Probe Pairs	Amplifier	Probe sequences
Th	LOC115215438	25	B3-488	GTCCCTGCCTCTATATCTTTACAGACTGCAACGACTGTTTGTCTT
				TCAACGTTTCCTTTGATGACTCTCATTCCACTCAACTTTAACCCG
				GTCCCTGCCTCTATATCTTTTGTAATGAAACTCGTAAGGACGTTT
				ACTCAACCAATGATTGCGTGAAAGCTTCCACTCAACTTTAACCCG
				GTCCCTGCCTCTATATCTTTCTTCATATCTTCGAAGGATTCTGCA
				TTGTGCCACATATTTCCTCATTTTGTTCCACTCAACTTTAACCCG
				GTCCCTGCCTCTATATCTTTTCATATTCCTGAAGAGATGCTGTTC
				AAGTAGATGGGTTGCAAATCGTTATTTCCACTCAACTTTAACCCG
				GTCCCTGCCTCTATATCTTTTGTTCAAGTTCCCCATAAGACGACA
				TTTTTCTCACAATTGTTAGATAAGGTTCCACTCAACTTTAACCCG
				GTCCCTGCCTCTATATCTTTATGGCTCCTTCACCAGGCCAAATTC
				TTGCTGCTCCATAAGCTCTAATTCCTTCCACTCAACTTTAACCCG
				GTCCCTGCCTCTATATCTTTCTCAATATCTTCATCGGAGGTCCCT
				AGTGAACCAATAAAGCGTTGCAAACTTCCACTCAACTTTAACCCG
				GTCCCTGCCTCTATATCTTTTCAGCGAATTCAGGATCTGCCAGCA
				GAAGCCAAACCAAGTTCTTGGGAAATTCCACTCAACTTTAACCCG
				GTCCCTGCCTCTATATCTTTAATCAGGTTCTGGTGTGTGGTCCGG
				GGACATGTCCTAGCAGTTCATGCACTTCCACTCAACTTTAACCCG
				GTCCCTGCCTCTATATCTTTTTGGAAAACACGAAATGCTAAGCTG
				GGAGCCATGGCGTATGTACTGAGTATTCCACTCAACTTTAACCCG
				GTCCCTGCCTCTATATCTTTGCTACCGGGCGCAGTTGGAAACCTG
				AAGAAGTCACGTGCTGATAACAGTCTTCCACTCAACTTTAACCCG
				GTCCCTGCCTCTATATCTTTCAAGCTGTGGTATAAAGTTTTCACT
				GTTGTTTCAGGAAATTGGAAACATCTTCCACTCAACTTTAACCCG
				GTCCCTGCCTCTATATCTTTAAGTCTTTATCTCATCTTCCGAATA
				TTTTTATGTTCACATAAACATGTTTTTCCACTCAACTTTAACCCG
				GTCCCTGCCTCTATATCTTTGTATGTGAATGCCATGTCTGCAATG
				AACTCTGGGAATACTCATGTTATGCTTCCACTCAACTTTAACCCG
				GTCCCTGCCTCTATATCTTTTACAGCTGTCTAGATCAGAGATATG
				CCGGTTCAAACTTCGTGAGAAGATGTTCCACTCAACTTTAACCCG
				GTCCCTGCCTCTATATCTTTTTTTGCTGATTCATCCAAGATGGTT
				TGGATACCATATTTCTCTGACTTTCTTCCACTCAACTTTAACCCG
				GTCCCTGCCTCTATATCTTTAGTTCTATACACTGGTTGATGCTAA
				CTATGGACTTTTGAGTTCTTGTCGATTCCACTCAACTTTAACCCG
				GTCCCTGCCTCTATATCTTTCAAACTTTGAGCCGGCTTGCTTAGA
				TTTTGCCCATGCATTGGATGAACACTTCCACTCAACTTTAACCCG
				GTCCCTGCCTCTATATCTTTTTTCGTTGACTCAAATACCTTCATA
				TCTTGTTTCTATGTGCATCACTTGATTCCACTCAACTTTAACCCG
				GTCCCTGCCTCTATATCTTTCACCATTAAATTGTTCAGTCTCTTC
				TTTCCACTTCCAGGCGAGATTTTCCTTCCACTCAACTTTAACCCG
				GTCCCTGCCTCTATATCTTTAGAACGCTCAAACTCAGCGTTGGTA
				TATGCATTCTCCCAACCTCCTTTCTTTCCACTCAACTTTAACCCG
				GTCCCTGCCTCTATATCTTTCTTTTCCTCCGCCAGTTTCCTCCGT
				GTTTCGAATCGGGCATCTTCTATCATTCCACTCAACTTTAACCCG
				GTCCCTGCCTCTATATCTTTAAACCTCAAAGATATAAACTCTAAC
				TGTGAAATGCCTTCTTCAGCAAAGGTTCCACTCAACTTTAACCCG
				GTCCCTGCCTCTATATCTTTATAAATTTTATGACACATTGGAATC
				AAATGACAACCTTTCACCACAGTTGTTCCACTCAACTTTAACCCG
				GTCCCTGCCTCTATATCTTTAGACATACCTTTTGGACTGCCCAGA
				TTCGACCATCACCTTTTTGGACTGTTTCCACTCAACTTTAACCCG
Gene Name	Gene ID	# Probe Pairs	Amplifier	Probe sequences
Vglut	LOC115220451	29	B1	GAGGAGGGCAGCAAACGGAAATAATAATAATAATAATAATAATAA
				GTAATAATAATAATAGTAATAATAATAGAAGAGTCTTCCTTTACG
				GAGGAGGGCAGCAAACGGAACACTCTTGGATGCTCATCGTTTCTA
				TGCTAAGAATTGTATATGCCATGCTTAGAAGAGTCTTCCTTTACG
				GAGGAGGGCAGCAAACGGAAGAACTTAAAAACAGACGAAATGTCA
				GGCCGGGCTCGAATGAATTTTAATTTAGAAGAGTCTTCCTTTACG
				GAGGAGGGCAGCAAACGGAATTATAATAATAATAATAATAATAAT
				TATTCTGCTCAATAATAATCATAATTAGAAGAGTCTTCCTTTACG
				GAGGAGGGCAGCAAACGGAAATTTTCGGGGAGGGAAGAATCGATT
				TTTTCTTCGGTAGTTACAAGGCCTGTAGAAGAGTCTTCCTTTACG
				GAGGAGGGCAGCAAACGGAAATAATAATAATAATAATAATAATAA
				TGCAAGCTCGGCGCCTAAATAATAATAGAAGAGTCTTCCTTTACG
				GAGGAGGGCAGCAAACGGAAATAGGAATAATGAGATGAGAGGGTT
				ATCATCTACCGCATAGTGACAATCATAGAAGAGTCTTCCTTTACG
				GAGGAGGGCAGCAAACGGAATCTCGGTGTATACAACAAGACGGTC
				TTTTTCAATTTACGCTCCTCCGCTCTAGAAGAGTCTTCCTTTACG
				GAGGAGGGCAGCAAACGGAATTCTTGGCCGCATCATCTTCATCTT
				TTATGATATATACACCATCCTCAGCTAGAAGAGTCTTCCTTTACG
				GAGGAGGGCAGCAAACGGAATCATCATCATCATCATCATCATCAT
				CCACCTCCAACAACATCATCATCATTAGAAGAGTCTTCCTTTACG
				GAGGAGGGCAGCAAACGGAATAAACTTGTAGATCATAAGGCATTA
				TTTTTCATTTTACGATGGCACCAATTAGAAGAGTCTTCCTTTACG
				GAGGAGGGCAGCAAACGGAATATATCATATACATTTGTGTGTCCC
				AGAACATTGTACACCAGCAACATGATAGAAGAGTCTTCCTTTACG
				GAGGAGGGCAGCAAACGGAAATTGTGTAATTGCAAATATGATATG
				TGCATACATTATATACATTATGCATTAGAAGAGTCTTCCTTTACG
				GAGGAGGGCAGCAAACGGAATATATGTATACATAAGTATATATAT
				AGAATTATGTATGTATAGTTTTATATAGAAGAGTCTTCCTTTACG
				GAGGAGGGCAGCAAACGGAATATATATATATATATCGCATATACA
				TATATATATATATATATATATATATTAGAAGAGTCTTCCTTTACG
				GAGGAGGGCAGCAAACGGAATTTCTCAGTAGCAAATTTAAACAAA
				TATATAAACGAGTACATATTGTTGCTAGAAGAGTCTTCCTTTACG
				GAGGAGGGCAGCAAACGGAACATCTCTTCCTTCGTTTCATACACC
				TGAAGGTTGTCTTGCATATCTCTGATAGAAGAGTCTTCCTTTACG
				GAGGAGGGCAGCAAACGGAACAGGTGGTGGTTCAGCCCACGGTTG
				ATGTATCCTCTGGTTTCCATTCGTCTAGAAGAGTCTTCCTTTACG
				GAGGAGGGCAGCAAACGGAAATAATGTTCCAACACCGTTTGACAA
				CAGTAATTGGAGGACATAACATGCCTAGAAGAGTCTTCCTTTACG
				GAGGAGGGCAGCAAACGGAAGCTAATGTGAGACATATAATTGCAG
				GATATAGCAAATCCACTGAAGCCAATAGAAGAGTCTTCCTTTACG
				GAGGAGGGCAGCAAACGGAAGTACAATAATAGCCATAACAAGATG
				AAAAATCGGCCAACTGACCACCAAATAGAAGAGTCTTCCTTTACG
				GAGGAGGGCAGCAAACGGAATAAAATGTCCAACTACGACAAAAGT
				TATGTCGGTTGTTCAATAATTAATATAGAAGAGTCTTCCTTTACG
				GAGGAGGGCAGCAAACGGAATCCTATGCTCGATTCTATATAATGT
				ATACGTGGTAATAGCACCTGCAGGTTAGAAGAGTCTTCCTTTACG
				GAGGAGGGCAGCAAACGGAAAGCTGGGAGCGTTCTAACGGTGGTG
				TACGAACCACAGAAAGATATTGTTGTAGAAGAGTCTTCCTTTACG
				GAGGAGGGCAGCAAACGGAAATAATGTACAGAGGCAGCTCCGGGA
				AAGAATTCTCACTGCCATGACTAATTAGAAGAGTCTTCCTTTACG
				GAGGAGGGCAGCAAACGGAAGTATTTGTGTAATAATATATCCCCA
				GTACTTTGGATGCGAGGTAACCACCTAGAAGAGTCTTCCTTTACG
				GAGGAGGGCAGCAAACGGAATAATACCGAAGGAGATGAGGAAGCC
				TTACAATGGCCACGCCCATGTTACATAGAAGAGTCTTCCTTTACG
				GAGGAGGGCAGCAAACGGAAGGCATCGGTAAAGTTTTCCTTGGCC
				GGTGCTGGGACTGGTGGTAAGGGCCTAGAAGAGTCTTCCTTTACG
				GAGGAGGGCAGCAAACGGAATGGGTCTCATAGGAATATCAGTATT
				TTTTTATCAACCCTTTGATTTTGTTTAGAAGAGTCTTCCTTTACG
Gene Name	Gene ID	# Probe Pairs	Amplifier	Probe sequences
Vacht	LOC115212373	25	B2-647	CCTCGTAAATCCTCATCAAAACCAAATCTCTGACTTGTCTCATTG
				TTGTTCCCATCTGTTATATTTATCGAAATCATCCAGTAAACCGCC
				CCTCGTAAATCCTCATCAAACTGTTATTATAACTGCTTCCGGTAG
				TAATTTCCACCACCATAACGGTTTCAAATCATCCAGTAAACCGCC
				CCTCGTAAATCCTCATCAAAAATTACTTCCACCAGTGTTATTATA
				TGTAACCAGTTCCACTGCTCTGAGTAAATCATCCAGTAAACCGCC
				CCTCGTAAATCCTCATCAAATGGGAAGGTTTACCCATTTCTAGAT
				CCATGGTCTGCGGGTGGATCCCATGAAATCATCCAGTAAACCGCC
				CCTCGTAAATCCTCATCAAAGAAGCTGCGGTCCTCTGTGACAGGA
				TTGGGACTGTGTGTCACTAGTATTAAAATCATCCAGTAAACCGCC
				CCTCGTAAATCCTCATCAAATAAGCATAAGCTTTGTTTAGATAAA
				TTCATCTCTTCATTCTCAAATGGTTAAATCATCCAGTAAACCGCC
				CCTCGTAAATCCTCATCAAATACAAATTAAAATATTGAGAGCTAA
				GGGCTGGGGCATAAAGGACATTGCTAAATCATCCAGTAAACCGCC
				CCTCGTAAATCCTCATCAAAAACTATTGGTCCGATAGCATAAGCC
				ACCAATCGAATGGACGATTCCACCGAAATCATCCAGTAAACCGCC
				CCTCGTAAATCCTCATCAAAACGCTACCGTAGACGGATACATGTC
				GAATAAGATATGTCAGCAATAGCATAAATCATCCAGTAAACCGCC
				CCTCGTAAATCCTCATCAAAAAAGTGCCGTGTCTACACAAGCTAT
				TGTCGACTAGATATCCAAGAGTTGGAAATCATCCAGTAAACCGCC
				CCTCGTAAATCCTCATCAAAAAGAAAAGTGAAAGTAGTAGCGAAG
				GAAGCAAATACCGGCGATTGGAAACAAATCATCCAGTAAACCGCC
				CCTCGTAAATCCTCATCAAAGCAAGTCCTGCTGCAGCGAGAACCC
				ATGAAAAAGCAAGAAACCCCTTCTAAAATCATCCAGTAAACCGCC
				CCTCGTAAATCCTCATCAAATTACAGTTACATAAACTCCAACGAT
				GTTTATTTGGACGTCTTTCAGCAAAAAATCATCCAGTAAACCGCC
				CCTCGTAAATCCTCATCAAAGGCTCGAGGAAAGCCAACGAAACAT
				GTATCTTTCATCCAGAGTGAGATCGAAATCATCCAGTAAACCGCC
				CCTCGTAAATCCTCATCAAACGATGTAAGGGTCCATGAGGAGTTT
				CCATTGCTAAAGCACCGGCACAATTAAATCATCCAGTAAACCGCC
				CCTCGTAAATCCTCATCAAACTCTGGAATTTTGGATCTTTGAGCT
				AATAGGAGTTCCCTTCACTCGCTGGAAATCATCCAGTAAACCGCC
				CCTCGTAAATCCTCATCAAAAAACCATCGATAAGCGACATGGTTG
				ACTGGTTTCATAACGAGAAGTAAGAAAATCATCCAGTAAACCGCC
				CCTCGTAAATCCTCATCAAACAAATTCGTAAAGAATACCACCAAA
				AAAATAAGAACGGCACCACTTTACCAAATCATCCAGTAAACCGCC
				CCTCGTAAATCCTCATCAAAAAAGGCCAAAGCAATGCCAAGAGCC
				TGGAGCCACTAAACAACCAAATGATAAATCATCCAGTAAACCGCC
				CCTCGTAAATCCTCATCAAATCAGCAATCATAGCCAAACCTGATG
				CTACGTTCGGATTCTTCCGTGTATCAAATCATCCAGTAAACCGCC
				CCTCGTAAATCCTCATCAAATCAATCAAAGCCCCTGTAAAGGGGT
				ATCATTGGCATATCGTAACCTATTCAAATCATCCAGTAAACCGCC
				CCTCGTAAATCCTCATCAAACAAATAAGAAGCCTATTGCCCCTCC
				CCATTAACTGAAGGATAGCTTTTGAAAATCATCCAGTAAACCGCC
				CCTCGTAAATCCTCATCAAACCGGTTACATTGCGATAGATGCGAT
				GTATACCAGGATGTTGTGTTAGGAGAAATCATCCAGTAAACCGCC
				CCTCGTAAATCCTCATCAAAAAGCGGCGCTGATGTGTCGGCTCAT
				AAAGCAACACAGACAATGATTAAGAAAATCATCCAGTAAACCGCC
				CCTCGTAAATCCTCATCAAACAAAGATTTTATCGCGTACCTGAGT
				TGTAAGTACCAGCCCTGTCCATCATAAATCATCCAGTAAACCGCC
Gene Name	Gene ID	# Probe Pairs	Amplifier	Probe sequences
Apolpp	LOC115230720	33	B3-488	GTCCCTGCCTCTATATCTTTAGGTGGATCAATAAAAAGATATATA
				ATTTGAGAGAGGAACAGACAGGTAGTTCCACTCAACTTTAACCCG
				GTCCCTGCCTCTATATCTTTTTTCCATGGTGCTCTGGTCCCCTTC
				TCCTCGAAGGGGAGATGATCATGTATTCCACTCAACTTTAACCCG
				GTCCCTGCCTCTATATCTTTATATTGAATTCCCGAGCCATAGGGT
				ACATTCTTCAGCGGACTCCGCATCGTTCCACTCAACTTTAACCCG
				GTCCCTGCCTCTATATCTTTGGCCCGTAGCTCCAGGTTCACACCA
				TTCAATCCCCAAGTTGGCTGGACTTTTCCACTCAACTTTAACCCG
				GTCCCTGCCTCTATATCTTTTTTCTGCGGATTTCTTCGGATCGTG
				TGTTCTCCCTCATAAGTCCAAACGCTTCCACTCAACTTTAACCCG
				GTCCCTGCCTCTATATCTTTGCTGGCATAAGATTGATCGCAACAT
				TCGTTGGTCCACTGGATTATCTTTTTTCCACTCAACTTTAACCCG
				GTCCCTGCCTCTATATCTTTGGCCACCATAAACGGTCGCGTTGTC
				GTCGTCTCGATCCGCATCCCATAGGTTCCACTCAACTTTAACCCG
				GTCCCTGCCTCTATATCTTTTGGCAAAAGTGATCTTTTTGTCCTT
				GGTAAACCTCCCGTCGGATGCCACCTTCCACTCAACTTTAACCCG
				GTCCCTGCCTCTATATCTTTGGGTGGTTGATTGTCACTTCAAGCT
				TCAACAGAGAAACCAAAACTGCGAGTTCCACTCAACTTTAACCCG
				GTCCCTGCCTCTATATCTTTGGCAAGATACTTATCTTTTAGGGAT
				ATCTTTGTCCCAGTTGCATTTGATTTTCCACTCAACTTTAACCCG
				GTCCCTGCCTCTATATCTTTCTTTCCCAGGCATCACTTCCTCAGG
				TGACTTGTTTGAAGTTGGCGTCGAATTCCACTCAACTTTAACCCG
				GTCCCTGCCTCTATATCTTTCGGGTCACGACCACGTCTGCCTTGT
				AAGATGTACTTCTTCGATTTGTTCTTTCCACTCAACTTTAACCCG
				GTCCCTGCCTCTATATCTTTGTTTTGACGATGAGTTTCAAATCGG
				TTCACTGTTCTTTTATTGCTCCATGTTCCACTCAACTTTAACCCG
				GTCCCTGCCTCTATATCTTTGGCCATTATCTCAAAATTGATCTCC
				TAACTTTATGATGAAAACTTCACGCTTCCACTCAACTTTAACCCG
				GTCCCTGCCTCTATATCTTTCAGACAAAATATCAAAAGAACTGAC
				TGAGTTTCACTTCTCCTGATCCGGTTTCCACTCAACTTTAACCCG
				GTCCCTGCCTCTATATCTTTTCCCCCTTTTTATTTTTGCCCATTC
				TTACTATATGAGGCCCTGAATTTGATTCCACTCAACTTTAACCCG
				GTCCCTGCCTCTATATCTTTAGTAATTACATAAGGAACATCGTTG
				GTCAAATCGTAATTCCGCCTTCTGGTTCCACTCAACTTTAACCCG
				GTCCCTGCCTCTATATCTTTAAACCGTAACAAGAAGATTCGTGAA
				AGAAGCTGTGACTTGGAGTTGGAGTTTCCACTCAACTTTAACCCG
				GTCCCTGCCTCTATATCTTTTTAGAAAGTACTCTAGATGAGATCA
				ATCTGCAAATGGTTTTTCTCTTTTGTTCCACTCAACTTTAACCCG
				GTCCCTGCCTCTATATCTTTATCAAATTCATAGTTGCCAGATATG
				CACATGGATCATGAGGTCCCCAACATTCCACTCAACTTTAACCCG
				GTCCCTGCCTCTATATCTTTCAACGTCTTTCTTCTTTCGATAGAC
				ATATATTCATTTTGCTGGTTATCTTTTCCACTCAACTTTAACCCG
				GTCCCTGCCTCTATATCTTTAAAGAACTTTCAATTGTTATATTTG
				TCTAATGATTTTGATGCTTCGAATTTTCCACTCAACTTTAACCCG
				GTCCCTGCCTCTATATCTTTGACTTCCCCAGTGAACAAAGCCATT
				CAGCTTGACATCTGTAGTAATGGTGTTCCACTCAACTTTAACCCG
				GTCCCTGCCTCTATATCTTTATTTTCCATCTATGTTGTCTTTGAC
				TCAGTTTATCATTGTAATGGACACTTTCCACTCAACTTTAACCCG
				GTCCCTGCCTCTATATCTTTAAAATATCTTTGTTGCCTACTGTTA
				TTTTTCACGACAGAATACATTGAGTTTCCACTCAACTTTAACCCG
				GTCCCTGCCTCTATATCTTTTCTTGTTATTAACCAGTTTATAATG
				TCATTTCAGCTAAAAACTTAAACATTTCCACTCAACTTTAACCCG
				GTCCCTGCCTCTATATCTTTCTATAGAAGTCTTTGAATTTCATTT
				TTATAATACCATTTCCAAGTTGCCATTCCACTCAACTTTAACCCG
				GTCCCTGCCTCTATATCTTTTTCGAGTGTTGCCACAGCAGAAGTG
				TTCGAAACCCTCCCAAGGCAGGAACTTCCACTCAACTTTAACCCG
				GTCCCTGCCTCTATATCTTTCGGATTCGTGTTTCAAAGAAATATC
				CCCAGCCAACCAAAAAGCTAGCATCTTCCACTCAACTTTAACCCG
				GTCCCTGCCTCTATATCTTTTGTTCTTTATGGAAATCACTCCACC
				TCTGCTTCCGATTCGGCAATAACAGTTCCACTCAACTTTAACCCG
				GTCCCTGCCTCTATATCTTTTGTTCTTTCTTCAATTGGTTACTGA
				GACAACGTGTTCTCGTAGTTACGAATTCCACTCAACTTTAACCCG
				GTCCCTGCCTCTATATCTTTTCCTTCTCTCTGAACATTGTGCTTG
				TCCGATTCCGCCGTACTTTTTGGCGTTCCACTCAACTTTAACCCG
				GTCCCTGCCTCTATATCTTTTGTGATCTAGATCCAACTCAAAATC
				TGTTCAGAAGAAAATTGTCTTGGTGTTCCACTCAACTTTAACCCG
Gene Name	Gene ID	# Probe Pairs	Amplifier	Probe sequences
Uncharacterized	LOC118767670	26	B2	CCTCGTAAATCCTCATCAAAAGGAATTCCTTTATGCTTAGTATCA
				CATCAGCCCAAACTTGGGGTTGGCGAAATCATCCAGTAAACCGCC
				CCTCGTAAATCCTCATCAAAATCGTACCTACCGACAATAGTGCTC
				ATAGATTAACAGATATCTCGTTCCCAAATCATCCAGTAAACCGCC
				CCTCGTAAATCCTCATCAAATTGCAGATGAAATTCAACGAAATCT
				CATGTTGCGACGAGGAAGGAATAATAAATCATCCAGTAAACCGCC
				CCTCGTAAATCCTCATCAAAAATACAGACGAGAAGAAAGAATTTC
				TATCAATAAGAAAGAAGATTAATCAAAATCATCCAGTAAACCGCC
				CCTCGTAAATCCTCATCAAACAGAAGACGACGAAGAACTAAGATT
				AACGCAGCGAGAAAATAGCGAAAAAAAATCATCCAGTAAACCGCC
				CCTCGTAAATCCTCATCAAAGTGAGATTCAGAATATAAACAATAT
				AAAAATGTTAGAATGATACACAAAGAAATCATCCAGTAAACCGCC
				CCTCGTAAATCCTCATCAAACTGACAATAGAGTGTTAAGAGCATA
				GAAAATAGATTGCTAGCAAAAATAAAAATCATCCAGTAAACCGCC
				CCTCGTAAATCCTCATCAAATGCTTTGAGGTGCATTTCGTTGCAC
				TTTTTCCGCACCAAATATCCCAAAAAAATCATCCAGTAAACCGCC
				CCTCGTAAATCCTCATCAAAACAACGAACTTAAAAGAGCATACCC
				TACACAATTTGAGAAATGTTTAAGAAAATCATCCAGTAAACCGCC
				CCTCGTAAATCCTCATCAAAAAAAAGTGCTTACTGGTGCATTTGG
				ATAGTTTTCTCTCACACCGAATATCAAATCATCCAGTAAACCGCC
				CCTCGTAAATCCTCATCAAATATATATCAAAAAGTGCTTACTGGT
				CTCCGAATAGTTTTCTCTCACACCGAAATCATCCAGTAAACCGCC
				CCTCGTAAATCCTCATCAAACTAACTGAAACTAACCAGTAATCTT
				TTTTTGAGAACAGTGTTGTGGAGTGAAATCATCCAGTAAACCGCC
				CCTCGTAAATCCTCATCAAAGTTTTAATAATTCTGTGCTTTATTG
				TGATTTATTTCCTGTAAATTATATCAAATCATCCAGTAAACCGCC
				CCTCGTAAATCCTCATCAAATTCAAACGGGATTAGATAACAGTGA
				TTTTTCTCTCCATTCTTCGTCCGTTAAATCATCCAGTAAACCGCC
				CCTCGTAAATCCTCATCAAAATGGTGTTGACTGACCCTTTTTCCA
				TTAAGCACCGGTTAAGTATTGAGGTAAATCATCCAGTAAACCGCC
				CCTCGTAAATCCTCATCAAAAAACCTTCCAGTAACTTCTGTTGTT
				TTTTTCCAGCAAGGAACCTCTCCAGAAATCATCCAGTAAACCGCC
				CCTCGTAAATCCTCATCAAAAACGACGATTGATTCCAATGCATTC
				CAAAGGAATAATAGAGAACAAGAAGAAATCATCCAGTAAACCGCC
				CCTCGTAAATCCTCATCAAAGCTCTGTCATCTGACATGGCATAAC
				AGGTCACAGGAGGAGCTGCTGATAAAAATCATCCAGTAAACCGCC
				CCTCGTAAATCCTCATCAAATTATGCTGCTGTTGGAATGATCTTT
				CAGGATAAAACCGTTTGTCGTCTGTAAATCATCCAGTAAACCGCC
				CCTCGTAAATCCTCATCAAACAACAACGAGGCGATGGTCTCCCTG
				TTGGTCGGACACAGATTTCGTTCGAAAATCATCCAGTAAACCGCC
				CCTCGTAAATCCTCATCAAATTTATCACCGACTTTGGTACTAAAG
				AGGAATCGATGAATACTTTCGCGTCAAATCATCCAGTAAACCGCC
				CCTCGTAAATCCTCATCAAAAACCGAAACCACCTCGGTAAGGGAG
				GTGTATATTGGTACTTATCGGCTCCAAATCATCCAGTAAACCGCC
				CCTCGTAAATCCTCATCAAAGACGAAGGAGTTGACAAGGCAGAGA
				ACCGCTATTTTGTCCCTTGTTTAGCAAATCATCCAGTAAACCGCC
				CCTCGTAAATCCTCATCAAACATCCGTGACTGTAGGTGCGCGATT
				ACACATATCCAGGCGAGGACGAAAGAAATCATCCAGTAAACCGCC
				CCTCGTAAATCCTCATCAAACACCTGGAAGAAGTTCGAGGCGCTG
				GGAAGAGTTTCTTGAATGGAACCGAAAATCATCCAGTAAACCGCC
				CCTCGTAAATCCTCATCAAAAAACTTTCGTGACTAGGCAGGCACT
				ATTAGTGGCGCCGTGGCCGCCACCAAAATCATCCAGTAAACCGCC
